# Pharmacological Stratification of Public Bioactivity Databases: A Reusable, OECD-Anchored Curation and Benchmarking Framework Demonstrated for Opioid Receptors

**DOI:** 10.64898/2026.06.18.732083

**Authors:** Manal A. Nael, Laxman M. Alakonda, Abhik Ghosh, Sara Jane Ward, Lee-Yuan Liu Chen, Anjali M. Rajadhyaksha, Magid Abou-Gharbia, Khaled M. Elokely

## Abstract

Public bioactivity databases are heterogeneous not only in measurement type, where binding affinities and functional potencies are reported on different scales, but in pharmacology: the same compound and target can carry agonist, antagonist, or inhibitor records measured through binding displacement, cAMP, β-arrestin, or [^35^S]GTPγS readouts that quantify different biological events. Pooling these records produces models whose output is detached from any coherent pharmacological claim. Prior work has standardized bioactivity at scale and quantified the noise from mixing measurement types, but pharmacological mechanism and assay-readout class have not been treated as a primary axis of large-scale curation. This study presents an auditable, OECD-anchored framework that stratifies public records by action type and assay readout before modeling, converting heterogeneous data into externally validated, interpretable QSAR tasks that compose with existing standardization resources rather than replacing them. The framework is demonstrated on the four opioid receptors (MOR, DOR, KOR, and nociceptin/orphanin FQ, NOP). Four public sources were reconciled into 72,148 merged records and 50,977 curated measurements spanning 19,585 compounds, each carrying auditable attributes for source agreement, endpoint meaning, pharmacology class, assay readout, and trust tier. Receptor-level binding tasks formed a compact benchmark with strong locked external performance, including KOR pKᵢ (R^2^ = 0.79, n = 798) and DOR pKᵢ (R^2^ = 0.77, n = 736). Pharmacology- and readout-resolved functional endpoints yielded externally validated strata that pooled labels would obscure, including a MOR antagonist functional-inhibition endpoint (R^2^ = 0.86, n = 110) and agonist potency endpoints for DOR, KOR, and MOR (R^2^ up to 0.81). Comparison against a fully pooled baseline shows that pooled models either match stratified models on coherent endpoints or reach a deceptively high R^2^ on functional-IC_50_ endpoints by training predominantly on binding-displacement records, so the pooled number predicts affinity rather than functional activity. SHAP attribution indicates that binding and functional potency encode partially distinct structure-activity signals. The dataset contract, not model performance alone, defines the validity and scope of a QSAR claim, and stratification is a precondition for a functional model to support a defensible claim. Curation logic, derived tables, frozen data, and reproducibility artifacts are released.
