## Supplementary material for "Pharmacological Stratification of Public Bioactivity Databases: A Reusable, OECD-Anchored Curation and Benchmarking Framework Demonstrated for Opioid Receptors": SI description: external_validation_metrics.csv

arm	endpoint	model	R2	RMSE	MAE	n_external	R2_CI_lower	R2_CI_upper	MMD	MMD_interpretation
functional_set2	pIC50_func_CHEMBL233_antagonist	Consensus	0.8562	0.5872	0.4489	110	0.7919	0.9045	0.2436	high distribution shift (out-of-distribution)
functional_set2	pEC50_CHEMBL236_agonist	XGB	0.8114	0.6474	0.4278	308	0.7328	0.8734	0.1319	moderate distribution shift
functional_set2	pEC50_CHEMBL237_agonist	LGBM	0.8094	0.6655	0.4043	383	0.7527	0.8519	0.1418	moderate distribution shift
functional_set2	pEC50_CHEMBL233_agonist	LGBM	0.7945	0.7389	0.4695	408	0.7482	0.8354	0.1142	moderate distribution shift
functional_set2	pIC50_func_CHEMBL236_antagonist	LGBM	0.7831	0.5516	0.2828	93	0.5607	0.9086	0.2576	high distribution shift (out-of-distribution)
functional_set2	pEC50_CHEMBL236_antagonist	Consensus	0.7573	0.5324	0.4041	31	0.1164	0.9002	0.2257	high distribution shift (out-of-distribution)
functional_set2	pEC50_CHEMBL233_antagonist	XGB	0.7331	0.3194	0.1947	70	-2.2780	0.9135	0.2326	high distribution shift (out-of-distribution)
functional_set2	pIC50_func_CHEMBL233_agonist	LGBM	0.6695	0.5126	0.3511	98	0.4114	0.8057	0.2835	high distribution shift (out-of-distribution)
functional_set2	pIC50_func_CHEMBL237_inhibitor	LGBM	0.6479	0.4974	0.3870	107	0.4920	0.7584	0.2998	high distribution shift (out-of-distribution)
functional_set2	pIC50_func_CHEMBL236_inhibitor	Consensus	0.6077	0.5208	0.3905	120	0.4622	0.7189	0.2725	high distribution shift (out-of-distribution)
functional_set2	pIC50_func_CHEMBL237_agonist	Consensus	0.5519	0.7438	0.5012	134	0.3596	0.6687	0.2268	high distribution shift (out-of-distribution)
functional_set2	pEC50_CHEMBL2014_agonist	Consensus	0.5431	0.8034	0.4951	41	0.1289	0.8337	0.2733	high distribution shift (out-of-distribution)
functional_set2	pIC50_func_CHEMBL237_antagonist	SVR	0.5177	0.8392	0.6365	146	0.3656	0.6481	0.2002	high distribution shift (out-of-distribution)
functional_set2	pIC50_func_CHEMBL233_inhibitor	LGBM	0.4258	0.7992	0.5253	33	-0.0953	0.8205	0.1996	high distribution shift (out-of-distribution)
functional_set2	pAC50_CHEMBL233_agonist	LGBM	0.2069	0.4822	0.2423	223	-0.0809	0.4702	0.1833	high distribution shift (out-of-distribution)
functional_set2	pIC50_func_CHEMBL2014_antagonist	SVR	0.2013	0.6044	0.4818	48	-0.3739	0.5079	0.4279	high distribution shift (out-of-distribution)
functional_set2	pAC50_CHEMBL237_agonist	SVR	0.0775	0.3553	0.2836	135	-0.1670	0.2332	0.1974	high distribution shift (out-of-distribution)
functional_set2	pAC50_CHEMBL237	SVR	0.0517	0.5624	0.4910	34	-0.3949	0.1664	0.2004	high distribution shift (out-of-distribution)
functional_set2	pAC50_CHEMBL233	RF	0.0496	0.7201	0.4600	42	-1.0594	0.4005	0.1952	high distribution shift (out-of-distribution)
functional_set2	pAC50_CHEMBL236_agonist	Consensus	-0.0928	0.1625	0.1144	140	-0.3534	0.0446	0.1991	high distribution shift (out-of-distribution)
binding	pKi_CHEMBL237	Consensus	0.7937	0.6688	0.4496	798	0.7543	0.8271	0.1132	moderate distribution shift
binding	pIC50_CHEMBL236	XGB	0.7924	0.7984	0.5500	185	0.7246	0.8438	0.1860	high distribution shift (out-of-distribution)
binding	pKi_CHEMBL236	LGBM	0.7712	0.6297	0.4021	736	0.7296	0.8089	0.1108	moderate distribution shift
binding	pKi_CHEMBL233	Consensus	0.7548	0.6494	0.4526	1227	0.7224	0.7843	0.0960	moderate distribution shift
binding	pKi_CHEMBL2014	XGB	0.6650	0.6166	0.4265	477	0.6002	0.7170	0.1588	high distribution shift (out-of-distribution)
binding	pIC50_CHEMBL237	Consensus	0.6619	0.7237	0.5249	292	0.5660	0.7425	0.1495	moderate distribution shift
binding	pIC50_CHEMBL233	Consensus	0.6217	0.6503	0.4333	294	0.5175	0.7143	0.1407	moderate distribution shift
binding	pIC50_CHEMBL2014	Consensus	0.4837	0.7339	0.5624	184	0.3563	0.5762	0.2456	high distribution shift (out-of-distribution)
functional_set3	pIC50_func_CHEMBL233_antagonist__binding_displacement	Consensus	0.8421	0.4969	0.3611	51	0.7066	0.9165	0.3326	high distribution shift (out-of-distribution)
functional_set3	pEC50_CHEMBL237_agonist__gpcr_gtpgs	XGB	0.8323	0.4580	0.3079	15	0.5599	0.9359	0.4018	high distribution shift (out-of-distribution)
functional_set3	pEC50_CHEMBL237_agonist__binding_displacement	XGB	0.7636	0.5917	0.3759	180	0.6821	0.8204	0.1633	high distribution shift (out-of-distribution)
functional_set3	pEC50_CHEMBL237_agonist__gpcr_camp	Consensus	0.7633	0.9214	0.6375	52	0.5821	0.8564	0.2418	high distribution shift (out-of-distribution)
functional_set3	pEC50_CHEMBL236_agonist__gpcr_generic	Consensus	0.7415	0.7645	0.5801	225	0.6745	0.7951	0.1381	moderate distribution shift
functional_set3	pEC50_CHEMBL233_agonist__gpcr_generic	LGBM	0.7390	0.8220	0.6161	295	0.6844	0.7884	0.1198	moderate distribution shift
functional_set3	pEC50_CHEMBL236_agonist__binding_displacement	XGB	0.7118	0.5924	0.3895	80	0.5587	0.8262	0.1852	high distribution shift (out-of-distribution)
functional_set3	pEC50_CHEMBL233_agonist__binding_displacement	XGB	0.6663	0.7830	0.4716	128	0.5560	0.7668	0.1797	high distribution shift (out-of-distribution)
functional_set3	pEC50_CHEMBL237_agonist__gpcr_generic	XGB	0.6567	0.8198	0.5867	215	0.5548	0.7408	0.1811	high distribution shift (out-of-distribution)
functional_set3	pIC50_func_CHEMBL237_antagonist__gpcr_generic	SVR	0.5942	0.7424	0.5922	113	0.4316	0.7211	0.2317	high distribution shift (out-of-distribution)
functional_set3	pIC50_func_CHEMBL237_inhibitor__binding_displacement	XGB	0.5771	0.5488	0.4827	21	0.1001	0.7376	0.2743	high distribution shift (out-of-distribution)
functional_set3	pIC50_func_CHEMBL233_antagonist__gpcr_generic	XGB	0.5217	0.5577	0.3746	55	0.1295	0.7344	0.3996	high distribution shift (out-of-distribution)
functional_set3	pIC50_func_CHEMBL233_inhibitor__binding_displacement	LGBM	0.5136	0.7406	0.5223	30	0.1497	0.7813	0.2098	high distribution shift (out-of-distribution)
functional_set3	pIC50_func_CHEMBL236_inhibitor__binding_displacement	SVR	0.4924	0.6737	0.5475	38	0.1617	0.6719	0.2393	high distribution shift (out-of-distribution)
functional_set3	pIC50_func_CHEMBL237_antagonist__binding_displacement	SVR	0.4532	0.7817	0.5073	27	-0.0647	0.7668	0.2856	high distribution shift (out-of-distribution)
functional_set3	pIC50_func_CHEMBL237_inhibitor__gpcr_generic	Consensus	0.4379	0.4772	0.3361	86	0.1553	0.6564	0.3610	high distribution shift (out-of-distribution)
functional_set3	pEC50_CHEMBL233_agonist__gpcr_camp	Consensus	0.4205	1.0405	0.7517	84	0.1965	0.5685	0.2177	high distribution shift (out-of-distribution)
functional_set3	pEC50_CHEMBL2014_agonist__binding_displacement	SVR	0.3476	0.8679	0.5314	25	-0.0231	0.7074	0.2714	high distribution shift (out-of-distribution)
functional_set3	pEC50_CHEMBL236_agonist__gpcr_camp	SVR	0.3062	0.7976	0.5762	62	-0.5296	0.6501	0.3126	high distribution shift (out-of-distribution)
functional_set3	pIC50_func_CHEMBL2014_antagonist__binding_displacement	SVR	0.2723	0.5770	0.4655	48	-0.2337	0.5459	0.4279	high distribution shift (out-of-distribution)
functional_set3	pAC50_CHEMBL233_agonist	LGBM	0.2069	0.4822	0.2423	223	-0.0809	0.4702	0.1833	high distribution shift (out-of-distribution)
functional_set3	pEC50_CHEMBL2014_agonist__generic_functional	SVR	0.2003	0.9961	0.7688	32	-0.3555	0.5733	0.3097	high distribution shift (out-of-distribution)
functional_set3	pIC50_func_CHEMBL233_agonist__gpcr_camp	RF	0.1937	0.3791	0.2946	82	-0.3266	0.5177	0.3276	high distribution shift (out-of-distribution)
functional_set3	pIC50_func_CHEMBL236_inhibitor__gpcr_generic	SVR	0.1853	0.4618	0.3341	82	-0.1038	0.3635	0.3770	high distribution shift (out-of-distribution)
functional_set3	pAC50_CHEMBL237_agonist	SVR	0.0775	0.3553	0.2836	135	-0.1670	0.2332	0.1974	high distribution shift (out-of-distribution)
functional_set3	pAC50_CHEMBL237	SVR	0.0517	0.5624	0.4910	34	-0.3949	0.1664	0.2004	high distribution shift (out-of-distribution)
functional_set3	pAC50_CHEMBL233	RF	0.0496	0.7201	0.4600	42	-1.0594	0.4005	0.1952	high distribution shift (out-of-distribution)
functional_set3	pAC50_CHEMBL236_agonist	Consensus	-0.0928	0.1625	0.1144	140	-0.3534	0.0446	0.1991	high distribution shift (out-of-distribution)
functional_set3	pEC50_CHEMBL233_antagonist__gpcr_generic	Consensus	-0.1922	0.2419	0.1646	68	-1.4885	0.0057	0.2389	high distribution shift (out-of-distribution)
functional_set3	pIC50_func_CHEMBL237_agonist__gpcr_beta_arrestin	XGB	-0.2014	0.5987	0.4040	98	-0.6889	0.1005	0.2962	high distribution shift (out-of-distribution)
functional_set3	pEC50_CHEMBL236_antagonist__gpcr_generic	Consensus	-0.2226	0.3536	0.2590	27	-4.9330	0.0817	0.2484	high distribution shift (out-of-distribution)
functional_set3	pIC50_func_CHEMBL236_antagonist__gpcr_generic	SVR	-1199.8947	0.1388	0.1338	66	-26588976288643750338083422208.0000	-394.9810	0.3517	high distribution shift (out-of-distribution)
functional_set1	pIC50_func_CHEMBL236	RF	0.8224	0.5991	0.4290	222	0.7730	0.8623	0.1920	high distribution shift (out-of-distribution)
functional_set1	pEC50_CHEMBL237	XGB	0.8125	0.6574	0.4261	392	0.7629	0.8539	0.1378	moderate distribution shift
functional_set1	pEC50_CHEMBL233	LGBM	0.8082	0.7291	0.4679	445	0.7599	0.8482	0.1142	moderate distribution shift
functional_set1	pEC50_CHEMBL236	LGBM	0.8005	0.6778	0.4482	321	0.7413	0.8601	0.1324	moderate distribution shift
functional_set1	pIC50_func_CHEMBL233	LGBM	0.7918	0.5727	0.4063	236	0.7194	0.8520	0.1663	high distribution shift (out-of-distribution)
functional_set1	pIC50_func_CHEMBL237	Consensus	0.6955	0.6357	0.4630	320	0.6357	0.7458	0.1591	high distribution shift (out-of-distribution)
functional_set1	pEC50_CHEMBL2014	Consensus	0.5494	0.7680	0.5013	50	0.1724	0.7969	0.3105	high distribution shift (out-of-distribution)
functional_set1	pIC50_func_CHEMBL2014	SVR	0.4470	0.8074	0.6044	88	0.2953	0.5636	0.3648	high distribution shift (out-of-distribution)
functional_set1	pAC50_CHEMBL233	Consensus	0.2062	0.4801	0.2430	230	-0.0585	0.3626	0.1830	high distribution shift (out-of-distribution)
functional_set1	pAC50_CHEMBL237	SVR	0.1413	0.3896	0.2911	146	-0.0413	0.2699	0.1903	high distribution shift (out-of-distribution)
functional_set1	pAC50_CHEMBL236	Consensus	-0.0141	0.1649	0.1162	143	-0.2052	0.0976	0.1968	high distribution shift (out-of-distribution)
