## Supplementary material for "Pharmacological Stratification of Public Bioactivity Databases: A Reusable, OECD-Anchored Curation and Benchmarking Framework Demonstrated for Opioid Receptors": SI description: pooled_vs_stratified_comparison.csv

receptor	target_id	endpoint_scale	n_pooled_records	n_external	pooled_external_R2	pooled_model	pooled_RMSE	pooled_MAE	best_stratified_external_R2	best_stratified_arm	best_stratified_stratum	best_stratified_model	best_stratified_n	delta_stratified_minus_pooled	n_binding_endpoint_family_in_pool	n_functional_endpoint_family_in_pool	n_binding_displacement_readout_in_pool	status
DOR	CHEMBL236	AC50	1079	143	0.0073	Consensus	0.1632	0.1153	-0.0928	functional_set2	agonist	Consensus	140	-0.1001	58	1021	1079	ok
DOR	CHEMBL236	EC50	2623	321	0.8088	LGBM	0.6746	0.4265	0.8114	functional_set2	agonist	XGB	308	0.0026000000000000467	0	2623	693	ok
DOR	CHEMBL236	IC50_func	2240	330	0.8246	XGB	0.6636	0.4341	0.7831	functional_set2	antagonist	LGBM	93	-0.04149999999999998	1063	1177	1539	ok
KOR	CHEMBL237	AC50	1193	146	0.2698	SVR	0.3593	0.2823	0.0775	functional_set2	agonist	SVR	135	-0.19229999999999997	234	959	1193	ok
KOR	CHEMBL237	EC50	3373	392	0.8183	XGB	0.6452	0.4154	0.8323	functional_set3	agonist__gpcr_gtpgs	XGB	15	0.014000000000000012	11	3362	1222	ok
KOR	CHEMBL237	IC50_func	4462	460	0.709	Consensus	0.6497	0.4483	0.6479	functional_set2	inhibitor	LGBM	107	-0.06109999999999993	2178	2284	2660	ok
MOR	CHEMBL233	AC50	2122	230	0.3333	LGBM	0.3951	0.2225	0.2069	functional_set2	agonist	LGBM	223	-0.12639999999999998	240	1882	1507	ok
MOR	CHEMBL233	EC50	4699	445	0.8293	LGBM	0.6935	0.4476	0.7945	functional_set2	agonist	LGBM	408	-0.03480000000000005	3	4696	1058	ok
MOR	CHEMBL233	IC50_func	3491	448	0.7638	Consensus	0.544	0.3589	0.8562	functional_set2	antagonist	Consensus	110	0.09239999999999993	1928	1563	2786	ok
NOP	CHEMBL2014	EC50	561	50	0.5737	Consensus	0.7517	0.4879	0.5431	functional_set2	agonist	Consensus	41	-0.03059999999999996	9	552	295	ok
NOP	CHEMBL2014	IC50_func	979	187	0.4881	RF	0.7423	0.5816	0.2723	functional_set3	antagonist__binding_displacement	SVR	48	-0.2158	715	264	912	ok
